# scRetinaDB: A Comprehensive Database of Single-Cell and Spatial Omics from Cross-Species Retinas

**DOI:** 10.1101/2025.10.11.681556

**Authors:** Miaoxiu Tang, Fan Jiang, Andrei-Florian Stoica, JingJing Chen, Jiongliang Wang, Kejun Yao, Zhaoming Chen, Xueli Xu, Jie Wang

## Abstract

The retina is essential for encoding visual signals, and its dysregulation can lead to retinal diseases. Recent advances in single-cell and spatial sequencing technologies have yielded extensive omics data from retinal tissues across species and biological conditions. However, existing retinal omics data are dispersed across various repositories without uniform processing, which limits integrative analysis. To address this we developed scRetinaDB (https://casapp.dnayun.com/scretina/), a comprehensive resource that aggregates single-cell RNA sequencing (scRNA-seq), single-cell assay for transposase-accessible chromatin using sequencing (scATAC-seq), and spatial RNA sequencing (spRNA-seq) data from retinas across species and diverse biological conditions. The database comprises over 2.79 million retinal cells collected from 453 scRNA-seq datasets spanning 34 studies, 17 species and 27 biological conditions. For each species, these scRNA-seq datasets were integrated to construct a retinal cell atlas. In addition, scRetinaDB also contains 107 scATAC-seq and 18 spRNA-seq datasets from human and mouse retinas. The scRetinaDB website provides four major modules separately for browsing species-specific omics data, searching cross-species omics profiles, performing analyses of cell type annotation and cell similarity analysis, and downloading preprocessed multi-omics datasets. Overall, scRetinaDB is a valuable resource for retinal single-cell and spatial omics, advancing cross-species studies particularly in vision research.
