## Supplementary material for "scRetinaDB: A Comprehensive Database of Single-Cell and Spatial Omics from Cross-Species Retinas": Quality control criteria for scRNA-seq data across different species.

### Sheet: Sheet1
Species	Number of RNA molecules or UMIs	Number of genes	Percentage of RNA transcripts mapped to mitochondrial genes	Remove doublets	Remove mitochondrial gene s
human naïve retinas	200-10000	200-6500	<60%	√	√
mouse	500-30000	300-8000	<20%	√	√
human retinal organoids	1000-10000	>500	<15%	√	√
zebrafish	500-50000	>200	<15%	√	√
chick	600-50000	>600	<15%	√	√
macaque	500-50000	>500	<30%	√	√
pig	Not applied	200-6000	<15%	√	√
cow	208-8895	>200	<10%	√	√
ferret	214-12367	>200	<10%	√	√
lizard	226-2660	>200	<10%	√	√
marmoset	210-10122	>200	<10%	√	√
opossum	340-11343	>200	<10%	√	√
peromyscus	486-16537	>200	<10%	√	√
rhabdomys	484-5768	>200	<10%	√	√
sheep	210-10071	>200	<10%	√	√
squirrel	484-7562	>200	<10%	√	√
tree shrew	486-12317	>200	<10%	√	√
shark	500-24000	300-7000	<10%	√	√
Note: for the species of cow, ferret, lizard, marmoset, opossum, peromyscus, rhabdomys, sheep, squirrel, and tree shrew, the number of RNA molecules was defined as mean value plus 2 standard deviations.
