## Supplementary material for "scRetinaDB: A Comprehensive Database of Single-Cell and Spatial Omics from Cross-Species Retinas": Study-specific quality control criteria for processing scATAC-seq data.

### Sheet: Sheet1
PubMed ID	Species	Number of peaks	Percentage of reads in peaks	Proportion of reads in the blacklist of genomic regions	Nucleosome signal	Enrichment of accessibility signal around gene transcription start sites	Others
31493975	mouse	3000-100000	>40	<0.025	<4	>2	No
34003213	human	>50000	>50	<0.05	<4	>2	No
35017532	mouse	3000-100000	>40	<0.025	<4	>2	No
34788628	mouse	Not applied	Not applied	Not applied	<4	>10	nuclear_fragments > 1000
36787231	mouse	30000-100000	>40	<0.05	<4	>2	No
37289546	human	500-15000	Not applied	Not applied	Not applied	Not applied	mtDNA_depth < 1000 (mt-scATA-seq)
36417510	mouse	3000-100000	>40	<0.025	<4	>2	No
36715342	mouse	3000-10000	>40	<0.025	<4	>2	No
38012720	human	Not applied	Not applied	Not applied	<4	>2	3000≤nuclear_fragments≤20000
37017569	human	Not applied	Not applied	Not applied	Not applied	≥4	nuclear_fragments ≥ 1000
38510120	human	≥3000	≥20	≤0.05	≤4	≥2	No
38039971	human	Not applied	Not applied	＜0.1	Not applied	＞3	nuclear_fragments >= 1000
38012720	human	Not applied	Not applied	Not applied	Not applied	≥4	nuclear_fragments ≥ 1000
39905064	human	＞1000	Not applied	<0.05	<2	＞2	nCount_ADT > 100
39117640	human	Not applied	Not applied	<0.05	Not applied	≥4	nuclear_fragments ≥ 1000
