## Supplementary material for "scRetinaDB: A Comprehensive Database of Single-Cell and Spatial Omics from Cross-Species Retinas": Harmony integration and clustering parameters in different species.

### Sheet: Sheet1
Species	Harmony lambda parameters	Harmony dimensions	Resolution
human naïve retinas	platform: 0.5; study: 1; sample: 2.5	24	0.1
mouse	study: 0.1; sample: 2.5	25	0.1
human retinal organoids	platform: 0.3; study: 0.5; sample: 1	35	0.7
zebrafish	platform: 0.5; study: 1; sample: 1.5	20	0.1
macaque	study: 0.3; sample: 2	20	0.1
pig	study: 0.1; sample: 1	20	0.1
chick	study: 0.5; sample: 2	20	0.6
cow	sample: 1	25	0.1
ferret	sample: 1	25	0.1
lizard	sample: 1	25	0.1
marmoset	sample: 1	25	0.1
opossum	sample: 1	25	0.1
peromyscus	sample: 1	25	0.1
rhabdomys	sample: 1	25	0.1
sheep	sample: 1	25	0.1
squirrel	sample: 1	25	0.1
tree shrew	sample: 1	25	0.1
shark	sample: 1	25	0.1
