## Supplementary material for "scRetinaDB: A Comprehensive Database of Single-Cell and Spatial Omics from Cross-Species Retinas": Summary of all datasets included in scRetinaDB.

### Sheet: scRNA-seq
Data accession	Platform	Species	PMID	Biological condition	Number of samples	Number of cells
GSE130636	10X Genomics scRNA	human naïve retinas	31075224	normal adult; early stage glaucoma	6	8850
E-MTAB-7316	10X Genomics scRNA	human naïve retinas	31436334	normal adult	5	19062
GSE137537	Microfluidics	human naïve retinas	31653841	normal adult	6	14459
GSE137846	Seq-Well	human naïve retinas	31653841	normal adult	5	8610
GSE142449	10X Genomics scRNA	human naïve retinas	32069977	normal adult; AIR	4	8083
GSE138002	10X Genomics scRNA	human naïve retinas	32386599	embryonic stage; normal adult	12	101147
EGAS00001004561	10X Genomics scRNA	human naïve retinas	32946783	normal adult	3	42467
GSE169047	10X Genomics scRNA	human naïve retinas	34014299	normal adult; AMD	8	33301
GSE147979	10X Genomics scRNA	human naïve retinas	34584087	normal adult	4	16838
GSE188280	10X Genomics scRNA	human naïve retinas	35784369	normal adult; AMD	12	71739
GSE196235	10X Genomics snRNA	human naïve retinas	36277849	normal adult	8	46350
GSE237204	10X Genomics scRNA; 10X Genomics snRNA	human naïve retinas	38092908	normal adult	23	171471
GSE183684	10X Genomics snRNA	human naïve retinas	38383453	normal adult; embryonic stage	9	62932
GSE234963	10X Genomics scRNA	human naïve retinas	38670973	embryonic stage	13	96115
GSE119893	SMART-Seq	human retina organoids	30548510	development	3	1920
GSE138002	10X Genomics scRNA	human retina organoids	32386599	development	3	10805
EGAS00001004561	10X Genomics scRNA	human retina organoids	32946783	development	25	41986
GSE173447	10X Genomics scRNA	human retina organoids	35325233	normal; retinoblastoma	5	25418
GSE173180	10X Genomics scRNA	human retina organoids	36644817	AD2 hiPSC	8	46561
GSE125708	10X Genomics scRNA	mouse	30988181	adult; wild type; Ndp KO	4	18101
GSE122466	10X Genomics scRNA	mouse	31399471	embryonic stage	2	5066
GSE118614	10X Genomics scRNA	mouse	31128945	embryonic stage; postnatal stage	10	97703
GSE118614	10X Genomics scRNA	mouse	31128945	Nfia/b/x mutant	4	22789
E-MTAB-9061	10X Genomics scRNA	mouse	32734440	wild type; Akimba (diabetic retinopathy)	2	6765
GitHub-jiewwwang	10X Genomics scRNA	mouse	33004674	wild type; light damage	7	40169
GitHub-jiewwwang	10X Genomics scRNA	mouse	33004674	wild type; NMDA treatment	9	37005
GSE149040	10X Genomics scRNA	mouse	33674582	embryonic stage; Atoh7 KO	7	86239
GSE241268	10X Genomics scRNA	mouse	37645816	wild type; optic nerve crush	7	66070
GSE243413	10X Genomics scRNA	mouse	38812536	postnatal stage; wild type	2	193067
GSE205123	10X Genomics scRNA	mouse	37279838	wild type; type 2 diabetes	2	19415
GSE122680	10X Genomics scRNA	zebrafish	32467236	embryonic stage	8	34428
GitHub-jiewwwang	10X Genomics scRNA	zebrafish	33004674	normal adult; light damage; T&R treatment; embryonic stage; NMDA treatment; DMSO treatment; verteporfin treatment	29	145009
GSE160140	10X Genomics scRNA	zebrafish	35245286	normal adult; nrl KO	2	8433
GSE202212	10X Genomics scRNA	zebrafish	37138703	normal adult; MNU treatment	8	19499
GSE226373	10X Genomics scRNA	zebrafish	37988404	normal adult; light damage	5	18973
GSE239410	10X Genomics snRNA	zebrafish	38123561	normal adult; light damage; NMDA treatment	13	125776
GSE118546	10X Genomics scRNA	macaque	30712875	normal adult	39	160138
GSE113917	SMART-seq2	macaque	33051815	normal adult	16	4956
GSE147979	10X Genomics scRNA	pig	34584087	normal adult	1	2628
GSE237209	10X Genomics snRNA	pig	38092908	normal adult	11	60124
GitHub-jiewwwang	10X Genomics scRNA	chick	33004674	postnatal stage; NMDA treatment; NMDA+growth factor treatment; growth factor treatment	12	65065
GSE159107	10X Genomics scRNA	chick	33393903	embryonic stage	12	58320
GSE237202	10X Genomics snRNA	cow	38092908	normal adult	10	82105
GSE237203	10X Genomics snRNA	ferret	38092908	normal adult	8	51753
GSE237205	10X Genomics snRNA	lizard	38092908	normal adult	6	112901
GSE237206	10X Genomics snRNA	marmoset	38092908	normal adult	8	55224
GSE237207	10X Genomics snRNA	opossum	38092908	normal adult	11	80105
GSE237208	10X Genomics snRNA	peromyscus	38092908	normal adult	8	43036
GSE237210	10X Genomics snRNA	rhabdomys	38092908	normal adult	7	62482
GSE237211	10X Genomics snRNA	sheep	38092908	normal adult	8	65347
GSE237212	10X Genomics snRNA	squirrel	38092908	normal adult	2	20665
GSE237213	10X Genomics snRNA	tree shrew	38092908	normal adult	8	72072
GSE282457	10X Genomics snRNA	shark	39920165	normal adult	3	21582
Total	6	17	34	27	453	2791124

### Sheet: scATAC-seq
Data accession	Platform	Species	PMID	Biological condition	Number of samples	Number of cells
GSE164044	10X Genomics scATAC	mouse	31493975	wild type; normal adult; VSX2SE KO	1	2657
GSE166174	10X Genomics scATAC	human naïve retinas	34003213	embryonic stage	3	3331
GSE169262	10X Genomics scATAC	mouse	35017532	wild type; normal adult; VSX2SE KO	3	9983
GSE181251	10X Genomics scATAC	mouse	34788628	embryonic stage; postnatal stage	3	142961
GSE194226	10X Genomics scATAC	mouse	36787231	CX3CR1+ retinal cells	4	2376
GSE202746	10X Genomics scATAC	human naïve retinas	37289546	MELAS; normal adult	3	14404
GSE202886	10X Genomics scATAC	human naïve retinas	37289546	MELAS; normal adult	3	26596
GSE211077	10X Genomics scATAC	mouse	36417510	embryonic stage; Islet1/Pou4f2/Ascl1 overexpression; Ascl1-only overexpression	3	2122
GSE220587	10X Genomics scATAC	mouse	36715342	Atoh7-Null; Atoh7 wild type; Pou4f2 wild type	23	16918
GSE226108	10X Genomics scATAC	human naïve retinas	38012720	normal adult	12	141693
GSE228370	10X Genomics scATAC	human naïve retinas	37017569	embryonic stage	8	70519
GSE235577	10X Genomics scATAC	human retina organoids	38510120	AD3 hiPSCs	5	52182
GSE246169	10X Genomics scATAC	human naïve retinas	38039971	embryonic stage	3	16555
GSE246169	10X Genomics scATAC	human retina organoids	38039971	reprogramming ASCL1; reprogramming control	2	5473
GSE247157	10X Genomics scATAC	human naïve retinas	38012720	normal adult	2	123123
GSE285561	10X Genomics scATAC	human retina organoids	39905064	34 week-old	4	9610
GSE268630	10X Genomics scATAC	human naïve retinas	39117640	embryonic stage	25	183853
Total	1	2	14	12	107	824356

### Sheet: Spatial RNA-seq
Data accession	PlatForm	Species	PMID	Biological condition	Number of samples	Number of spots
GSE234047	10X Visium	human	37398429	normal adult, choroidal neovascularization	5	4718
HRA006282	10X Visium	human	40055379	fetal stage	5	14626
GSE248517	10X Visium	mouse	40251274	photo-oxidative damage	8	11615
Total	1	2	3	4	18	30959
